# Informing shigellosis prevention and control through pathogen genomics

**DOI:** 10.1101/2021.06.09.447709

**Authors:** Rebecca J. Bengtsson, Adam J. Simpkin, Caisey V. Pulford, Ross Low, David A. Rasko, Daniel J. Rigden, Neil Hall, Eileen M. Barry, Sharon M. Tennant, Kate S. Baker

## Abstract

*Shigella* spp. are the leading bacterial cause of severe childhood diarrhoea in low- and middle-income countries (LMIC), are increasingly antimicrobial resistant and have no licensed vaccine. We performed genomic analyses of 1246 systematically collected shigellae from seven LMIC to inform control and identify factors that could limit the effectiveness of current approaches. We found that *S. sonnei* contributes ≥20-fold more disease than other *Shigella* species relative to its genomic diversity and highlight existing diversity and adaptative capacity among *S. flexneri* that may generate vaccine escape variants in <6 months. Furthermore, we show convergent evolution of resistance against the current recommended antimicrobial among shigellae. This demonstrates the urgent need to integrate existing genomic diversity into vaccine and treatment plans for *Shigella*, and other pathogens.
