## Supplementary material for "Informing shigellosis prevention and control through pathogen genomics": table_S7

### Sheet: Sheet1
Species	Antigen candidates	Region	Type	Refa	Refb	Altc	ΔΔG (kcal mol-1)d	Location
S. flexneri	OmpA	Outer membrane protein A		46	P[669]	N[148]	-0.19	Surface
S. flexneri	OmpA	Outer membrane protein A		87	D[669]	S[148]	0.07	Surface
S. flexneri	OmpA	Outer membrane protein A		88	N[669]	V[148]	-0.15	Core
S. flexneri	OmpA	Outer membrane protein A		89	I[669]	E[148]	0.71	Core
S. flexneri	OmpA	Outer membrane protein A		129	A[669]	S[148]	0.16	Surface
S. flexneri	OmpA	Outer membrane protein A		132	P[647]	Y[148]	-0.31	Surface
S. flexneri	OmpA	Outer membrane protein A		132	P[647]	L[22]	-0.2	Surface
S. flexneri	OmpA	Outer membrane protein A		133	G[816]	S[1]	-0.44	Surface
S. flexneri	OmpA	Outer membrane protein A	Insertion	134-137		GASF[669]	-	-
S. flexneri	OmpA	Outer membrane protein A		139	D[669]	N[148]	-0.11	Core
S. flexneri	OmpA	Outer membrane protein A		176	N[669]	H[148]	0.4	Core
S. flexneri	OmpA	Outer membrane protein A		181	R[816]	H[1]	1.37	Core
S. flexneri	OmpA	Outer membrane protein A		186	L[669]	M[148]	-0.94	Core
S. flexneri	OmpA	Outer membrane protein A	Deletion	208-209	PA[144]	673	-	-
S. flexneri	SigA	Serine protease pic		93	I[513]	K[1]	0.85	Surface
S. flexneri	SigA	Serine protease pic		95	H[513]	P[1]	0.46	Surface
S. flexneri	SigA	Serine protease pic		98	E[487]	A[27]	0.17	Surface
S. flexneri	SigA	Serine protease pic		338	V[367]	E[145]	-0.19	Surface
S. flexneri	SigA	Serine protease pic		338	V[367]	I[2]	0.01	Surface
S. flexneri	SigA	Serine protease pic		401	T[511]	I[4]	0.86	Core
S. flexneri	SigA	Serine protease pic		432	M[514]	I[1]	-0.95	Core
S. flexneri	SigA	Serine protease pic		446	A[514]	V[1]	-0.13	Core
S. flexneri	SigA	Serine protease pic		494	T[511]	I[4]	-0.13	Surface
S. flexneri	SigA	Serine protease pic		789	K[514]	I[1]	-0.13	Surface
S. flexneri	SigA	Serine protease pic		873	G[514]	S[1]	0.08	Surface
S. flexneri	SigA	Serine protease pic		888	A[496]	T[19]	0.18	Surface
S. flexneri	SigA	Serine protease pic		933	N[513]	S[2]	-0.09	Surface
S. flexneri	SigA	Serine protease pic		943	S[514]	I[1]	0.29	Core
S. flexneri	SigA	Serine protease pic		950	A[514]	V[1]	0.12	Core
S. flexneri	SigA	Serine protease pic		990	G[370]	S[145]	-0.16	Surface
S. flexneri	SigA	Serine protease pic	Insertion	1001-1020		KAFLTEVNNLNKRMGDLRKT[515]	-	-
S. flexneri	SigA	Serine protease pic		1024	A[374]	V[141]	0.33	Surface
S. flexneri	SigA	Serine protease pic translocator		1233	K[510]	E[3]	1.39	Core
S. flexneri	SigA	Serine protease pic translocator		1271	Y[512]	H[1]	2.1	Core
S. flexneri	IcsP	Signal peptide		3	L[602]	S[114]	-	-
S. flexneri	IcsP	Signal peptide		6	F[433]	L[283]	-	-
S. flexneri	IcsP	Outer membrane protease IcsP		24	Y[699]	D[17]	0.35	Surface
S. flexneri	IcsP	Outer membrane protease IcsP		176	S[433]	N[283]	0.37	Surface
S. flexneri	IcsP	Outer membrane protease IcsP		182	A[573]	T[143]	-0.18	Surface
S. flexneri	IcsP	Outer membrane protease IcsP		183	H[708]	Y[8]	-1.16	Surface
S. flexneri	IcsP	Outer membrane protease IcsP		235	T[715]	A[1]	0.48	Surface
S. flexneri	IcsP	Outer membrane protease IcsP		249	C[712]	S[4]	0.74	Surface
S. flexneri	IpaB	Invasin IpaB		2	H[701]	N[6]	0.36	Core
S. flexneri	IpaB	Invasin IpaB		11	F[541]	L[165]	0.09	Surface
S. flexneri	IpaB	Invasin IpaB		12	P[688]	S[18]	0.16	Surface
S. flexneri	IpaB	Invasin IpaB		14	A[688]	D[18]	0.07	Surface
S. flexneri	IpaB	Invasin IpaB		18	A[688]	T[18]	0.04	Surface
S. flexneri	IpaB	Invasin IpaB		46	T[525]	A[147]	0.2	Core
S. flexneri	IpaB	Invasin IpaB		46	T[525]	N[34]	0.61	Core
S. flexneri	IpaB	Invasin IpaB		49	Q[539]	K[167]	0.01	Surface
S. flexneri	IpaB	Invasin IpaB		53	T[624]	K[82]	0.54	Core
S. flexneri	IpaB	Invasin IpaB		56	A[698]	T[8]	0.12	Surface
S. flexneri	IpaB	Invasin IpaB		59	T[702]	N[4]	0.1	Surface
S. flexneri	IpaB	Invasin IpaB		91	G[685]	S[21]	0.1	Surface
S. flexneri	IpaB	Invasin IpaB		160	Q[702]	R[4]	-0.08	Surface
S. flexneri	IpaB	Invasin IpaB		169	D[539]	A[167]	-0.06	Surface
S. flexneri	IpaB	Invasin IpaB		171	E[541]	D[165]	-0.12	Surface
S. flexneri	IpaB	Invasin IpaB		175	K[559]	N[147]	0.01	Surface
S. flexneri	IpaB	Invasin IpaB		179	S[559]	R[147]	0.26	Surface
S. flexneri	IpaB	Invasin IpaB		208	S[705]	R[1]	0.28	Surface
S. flexneri	IpaB	Invasin IpaB		408	G[704]	A[2]	-0.9	Core
S. flexneri	IpaB	Invasin IpaB		452	N[688]	S[18]	0.04	Surface
S. flexneri	IpaB	Invasin IpaB		508	S[559]	N[147]	-0.17	Surface
S. flexneri	IpaB	Invasin IpaB		513	V[704]	A[2]	0.46	Surface
S. flexneri	IpaB	Invasin IpaB		517	S[559]	N[147]	0.05	Surface
S. flexneri	IpaB	Invasin IpaB		520	T[559]	K[147]	-0.49	Surface
S. flexneri	IpaB	Invasin IpaB		540	S[559]	G[147]	0.65	Surface
S. flexneri	IpaB	Invasin IpaB		541	E[559]	D[147]	0.89	Surface
S. flexneri	IpaB	Invasin IpaB		555	D[559]	E[147]	-0.3	Surface
S. flexneri	IpaC	Invasin IpaC		8	P[541]	S[169]	0.31	Surface
S. flexneri	IpaC	Invasin IpaC		9	T[561]	A[148]	0.13	Core
S. flexneri	IpaC	Invasin IpaC		9	T[561]	I[1]	0.27	Core
S. flexneri	IpaC	Invasin IpaC		10	Q[562]	P[144]	-0.41	Core
S. flexneri	IpaC	Invasin IpaC		10	Q[562]	S[4]	0.34	Core
S. flexneri	IpaC	Invasin IpaC		11	I[710]	T[0]	-0.46	Surface
S. flexneri	IpaC	Invasin IpaC		12	L[707]	S[3]	0.9	Core
S. flexneri	IpaC	Invasin IpaC		36	I[562]	L[148]	-0.17	Core
S. flexneri	IpaC	Invasin IpaC		64	E[683]	A[27]	0.06	Surface
S. flexneri	IpaC	Invasin IpaC		75	R[689]	H[21]	0.03	Surface
S. flexneri	IpaC	Invasin IpaC		83	D[700]	E[10]	-0.14	Core
S. flexneri	IpaC	Invasin IpaC		91	L[562]	I[148]	0.13	Surface
S. flexneri	IpaC	Invasin IpaC		102	L[683]	I[27]	0.62	Core
S. flexneri	IpaC	Invasin IpaC		125	T[596]	N[114]	0.6	Core
S. flexneri	IpaC	Invasin IpaC		126	K[562]	R[148]	0.11	Surface
S. flexneri	IpaC	Invasin IpaC		181	D[562]	E[148]	0.27	Surface
S. flexneri	IpaC	Invasin IpaC		215	I[709]	L[1]	0.31	Surface
S. flexneri	IpaC	Invasin IpaC		226	F[545]	I[165]	0.31	Surface
S. flexneri	IpaC	Invasin IpaC		229	K[709]	T[1]	0.13	Surface
S. flexneri	IpaC	Invasin IpaC		264	T[562]	A[148]	0.17	Surface
S. flexneri	IpaC	Invasin IpaC		284	E[689]	D[21]	0.28	Surface
S. flexneri	IpaC	Invasin IpaC		300	A[562]	T[148]	0.27	Surface
S. flexneri	IpaC	Invasin IpaC		345	S[562]	N[148]	0.24	Surface
S. flexneri	IpaC	Invasin IpaC		347	N[575]	T[135]	0.73	Core
S. flexneri	IpaC	Invasin IpaC		348	Q[708]	S[2]	0.16	Surface
S. flexneri	IpaC	Invasin IpaC		350	K[446]	R[264]	0.17	Surface
S. flexneri	IpaC	Invasin IpaC		353	A[114]	T[596]	-0.01	Surface
S. flexneri	IpaD	Invasin IpaD	Deletion	1-25		710	-	-
S. flexneri	IpaD	Invasin IpaD		59	Q[590]	K[117]	0.53	Surface
S. flexneri	IpaD	Invasin IpaD		64	E[560]	D[147]	0.12	Surface
S. flexneri	IpaD	Invasin IpaD		97	D[635]	N[72]	-0.33	Surface
S. flexneri	IpaD	Invasin IpaD		98	I[664]	T[43]	0.12	Core
S. flexneri	IpaD	Invasin IpaD		101	R[542]	K[164]	-0.13	Surface
S. flexneri	IpaD	Invasin IpaD		101	R[542]	S[1]	0.35	Surface
S. flexneri	IpaD	Invasin IpaD		102	N[185]	K[174]	-0.07	Surface
S. flexneri	IpaD	Invasin IpaD		102	N[185]	H[348]	0.59	Surface
S. flexneri	IpaD	Invasin IpaD		103	E[671]	G[32]	0.71	Core
S. flexneri	IpaD	Invasin IpaD		103	E[671]	K[4]	0.21	Core
S. flexneri	IpaD	Invasin IpaD		126	D[560]	Y[147]	-0.17	Surface
S. flexneri	IpaD	Invasin IpaD		127	Q[560]	E[147]	0.01	Core
S. flexneri	IpaD	Invasin IpaD		136	A[560]	D[147]	0.54	Core
S. flexneri	IpaD	Invasin IpaD		140	N[560]	K[147]	-0.29	Surface
S. flexneri	IpaD	Invasin IpaD		144	D[497]	N[210]	-1.19	Core
S. flexneri	IpaD	Invasin IpaD		170	V[703]	I[4]	-0.26	Core
S. flexneri	IpaD	Invasin IpaD		193	N[560]	K[147]	0.59	Surface
S. flexneri	IpaD	Invasin IpaD		197	K[541]	D[147]	0.23	Surface
S. flexneri	IpaD	Invasin IpaD		197	K[541]	N[19]	-0.1	Surface
S. flexneri	IpaD	Invasin IpaD		198	A[560]	E[147]	0.99	Core
S. flexneri	IpaD	Invasin IpaD		200	E[560]	T[147]	0.51	Surface
S. flexneri	IpaD	Invasin IpaD		201	E[560]	K[147]	-0.71	Surface
S. flexneri	IpaD	Invasin IpaD		204	E[688]	K[19]	-0.09	Surface
S. flexneri	IpaD	Invasin IpaD		220	Q[560]	K[147]	0.44	Surface
S. flexneri	IpaD	Invasin IpaD		239	Q[541]	E[166]	0.17	Surface
S. flexneri	IpaD	Invasin IpaD		247	S[539]	N[168]	1.18	Core
S. flexneri	IpaD	Invasin IpaD		254	D[703]	E[4]	0.61	Core
S. flexneri	IpaD	Invasin IpaD		261	D[642]	E[65]	0.77	Surface
S. flexneri	IpaD	Invasin IpaD		266	N[701]	H[6]	0.33	Surface
S. flexneri	IpaD	Invasin IpaD		267	G[703]	S[4]	0.19	Core
a Location of variation relative to the reference
b Numbers in the bracket refers to the number of GEMS isolates carrying the reference amino acid
c Numbers in the bracket refers to the number of GEMS isolates carrying the amino acid variation
d ΔΔG > 1 is highly destabilising and ΔΔG < -1 is highly stabilising
