## Supplementary material for "Informing shigellosis prevention and control through pathogen genomics": table_S4

### Sheet: Sheet2
Isolate details				Shigatyper results					SRST2 results#
Switch ID	PG	Isolate	Subtype associated serotype*	Molecular serotype gene asscociated with subtype**	Serotype change¶	Molecular serotype gene&	Serotype$	ShigaTyper determined	Oac	Oac1b	Sf6_wzx	gtrI	gtrIC	gtrII	gtrIV	gtrV	gtrX
1	1	504008	1b	gtrI, Oac1b	? → 7a	gtrI, gtrIC	S. flexneri 7a	S. flexneri 7a	-	-	-	gtrI	gtrIC	-	-	-	-
		602528				gtrI, gtrIC	S. flexneri 7a	S. flexneri 7a	-	-	-	gtrI	gtrIC	-	-	-	-
		503771				gtrI, gtrIC	S. flexneri 7a	S. flexneri 7a	-	-	-	gtrI*?	gtrIC	-	-	-	-
		700131				gtrI, gtrIC	S. flexneri 7a	S. flexneri 7a	-	-	-	gtrI	gtrIC	-	-	-	-
		700360				gtrI, gtrIC	S. flexneri 7a	S. flexneri 7a	-	-	-	gtrI	gtrIC	-	-	-	-
		702839				gtrI, gtrIC	S. flexneri 7a	S. flexneri 7a	-	-	-	gtrI?	gtrIC	-	-	-	-
		703669				gtrI, gtrIC	S. flexneri 7a	S. flexneri 7a	-	-	-	gtrI	gtrIC	-	-	-	-
		703756				gtrI, gtrIC	S. flexneri 7a	S. flexneri 7a	-	-	-	gtrI	gtrIC	-	-	-	-
		402041				gtrI, gtrIC	S. flexneri 7a	S. flexneri 7a	-	-	-	gtrI	gtrIC	-	-	-	-
		402347				gtrI, gtrIC	S. flexneri 7a	S. flexneri 7a	-	-	-	gtrI	gtrIC	-	-	-	-
		400940				gtrI, gtrIC	S. flexneri 7a	S. flexneri 7a	-	-	-	gtrI	gtrIC	-	-	-	-
		401555				gtrI, gtrIC	S. flexneri 7a	S. flexneri 7a	-	-	-	gtrI	gtrIC	-	gtrIV*?	-	-
		403142				gtrI, gtrIC	S. flexneri 7a	S. flexneri 7a	-	-	-	gtrI	gtrIC	-	-	-	-
		401932				gtrI, gtrIC	S. flexneri 7a	S. flexneri 7a	-	-	-	gtrI	gtrIC	-	-	-	-
2	1	400924	1b	gtrI, Oac1b	? → 4a	gtrIV	S. flexneri 4a	S. flexneri 4a	-	-	-	-	-	-	gtrIV	-	-
		403436				gtrIV	S. flexneri 4a	S. flexneri 4a	-	-	-	-	-	-	gtrIV	-	-
		402059				gtrIV	S. flexneri 4a	S. flexneri 4a	-	-	-	-	-	-	gtrIV	-	-
		504261				gtrIV	S. flexneri 4a	S. flexneri 4a	-	-	-	-	-	-	gtrIV	-	-
		401559				gtrIV	S. flexneri 4a	S. flexneri 4a	-	-	-	-	-	-	gtrIV	-	-
		402389				gtrIV	S. flexneri 4a	S. flexneri 4a	-	-	-	-	-	-	gtrIV	-	-
		700868				gtrIV	S. flexneri 4a	S. flexneri 4a	-	-	-	-	-	-	gtrIV	-	-
		700922				gtrIV	S. flexneri 4a	S. flexneri 4a	-	-	-	-	-	-	gtrIV	-	-
		703881				gtrIV	S. flexneri 4a	S. flexneri 4a	-	-	-	-	-	-	gtrIV?	-	-
		702013				gtrIV	S. flexneri 4a	S. flexneri 4a	-	-	-	-	-	-	gtrIV	-	-
		703767				gtrIV	S. flexneri 4a	S. flexneri 4a	-	-	-	-	-	-	gtrIV	-	-
		703272				gtrIV	S. flexneri 4a	S. flexneri, novel serotype	-	-	-	-	-	-	gtrIV	-	gtrX*?
		702958				gtrIV	S. flexneri 4a	S. flexneri 4a	-	-	-	-	-	-	gtrIV	-	-
		703894				gtrIV	S. flexneri 4a	S. flexneri 4a	-	-	-	-	-	-	gtrIV	-	-
		703800				gtrIV	S. flexneri 4a	S. flexneri 4a	-	-	-	-	-	-	gtrIV	-	-
3	1	604462	1b	gtrI, Oac1b	? → 7a	gtrI, gtrIC	S. flexneri 7a	S. flexneri 7a	-	-	-	gtrI*	gtrIC?	-	-	-	-
		601016				gtrI, gtrIC	S. flexneri 7a	S. flexneri 7a	-	-	-	gtrI*	gtrIC?	-	-	-	-
		505942				gtrI, gtrIC	S. flexneri 7a	S. flexneri 7a	-	-	-	gtrI*	gtrIC	-	-	-	-
		500201				gtrI, gtrIC	S. flexneri 7a	S. flexneri 7a	-	-	-	gtrI*	gtrIC	-	-	-	-
		600385				gtrI, gtrIC	S. flexneri 7a	S. flexneri 7a	-	-	-	gtrI*	gtrIC*?	-	-	-	-
		600471				gtrI, gtrIC	S. flexneri 7a	S. flexneri 7a	-	-	-	gtrI*?	gtrIC?	-	-	-	-
		603030				gtrI, gtrIC	S. flexneri 7a	S. flexneri 7a	-	-	-	gtrI*	gtrIC*?	-	-	-	-
		602342				gtrI, gtrIC	S. flexneri 7a	S. flexneri 7a	-	-	-	gtrI*	gtrIC?	-	-	-	-
		602378				gtrI, gtrIC	S. flexneri 7a	S. flexneri 7a	-	-	-	gtrI*	gtrIC*?	-	-	-	-
		603039				gtrI, gtrIC	S. flexneri 7a	S. flexneri 7a	-	-	-	gtrI*?	gtrIC?	-	-	-	-
		602293				gtrI, gtrIC	S. flexneri 7a	S. flexneri 7a	-	-	-	gtrI*	gtrIC?	-	-	-	-
4	1	100848	1b	gtrI, Oac1b	1b → 3a	gtrI, Oac1b	S. flexneri 3a	S. flexneri 1b	-	Oac1b	-	gtrI?	-	-	-	-	-
5	1	600018	1b	gtrI, Oac1b	1b → 1a	gtrI, Oac1b	S. flexneri 1a	S. flexneri 1b	-	Oac1b*	-	gtrI	-	-	-	-	-
		600002				gtrI, Oac1b	S. flexneri 1a	S. flexneri 1b	-	Oac1b*	-	gtrI	-	-	-	-	-
6	1	702844	1b	gtrI, Oac1b	1b → 6	gtrI, Oac1b	S. flexneri 6	S. flexneri 1b	-	Oac1b*	-	gtrI	-	-	-	-	-
7	2	603337	3a	gtrX, Oac	3a → 3b	gtrV, Oac	S. flexneri 3b	S. flexneri 5a	Oac	-	-	-	-	-	-	gtrV*	-
8	7	600514	4a	gtrIV	4a → Y		S. flexneri Y	S. flexneri Yv	-	-	-	-	-	-	-	-	-
9	7	603179	4a	gtrIV	4a → 6	gtrIV	S. flexneri 6	S. flexneri 4av	-	-	-	-	-	-	gtrIV*	-	-
10	3	100321	2a	gtrII	? → X	gtrX	S. flexneri X	S. flexneri X	-	-	-	-	-	-	-	-	gtrX*
		102844				gtrX	S. flexneri X	S. flexneri X	-	-	-	-	-	-	-	-	gtrX*
		103315				gtrX	S. flexneri X	S. flexneri X	-	-	-	-	-	-	-	-	gtrX*
		302229				gtrX	S. flexneri X	S. flexneri X	-	-	-	-	-	-	-	-	gtrX
		202052				gtrX	S. flexneri X	S. flexneri X	-	-	-	-	-	-	-	-	gtrX
		203270				gtrX	S. flexneri X	S. flexneri X	-	-	-	-	-	-	-	-	gtrX*
		102760_I				gtrX	S. flexneri X	S. flexneri X	-	-	-	-	-	-	-	-	gtrX
		100231				gtrX	S. flexneri X	S. flexneri X	-	-	-	-	-	-	-	-	gtrX
		100301				gtrX	S. flexneri X	S. flexneri X	-	-	-	-	-	-	-	-	gtrX
11	3	603435	2a	gtrII	2a → 1b	gtrI, gtrII, Oac1b	S. flexneri 1b	No prediction (no wzx)	-	Oac1b*	-	gtrI*	-	gtrII*	-	-	-
12	3	200200	2a	gtrII	2a → 2b	gtrII, gtrX	S. flexneri 2b	S. flexneri Y	-	-	-	-	-	gtrII*	-	-	gtrX
13	3	103552_I	2a	gtrII	2a → Y		S. flexneri Y	S. flexneri Y	-	-	-	-	-	-	-	-	-
14	3	100852	2a	gtrII	2a → 7a	gtrII	S. flexneri 7a	S. flexneri 2a	-	-	-	-	-	gtrII*	-	-	-
15	3	200294	2a	gtrII	2a → 2b	gtrII, gtrX	S. flexneri 2b	S. flexneri 2b	-	-	-	-	-	gtrII*	-	-	gtrX*
16	3	300732	2a	gtrII	2a → 6	gtrII	S. flexneri 6	S. flexneri 2a	-	-	-	-	-	gtrII*	-	-	-
17	3	600062	2a	gtrII	2a → Y	gtrII	S. flexneri Y	S. flexneri 2a	-	-	-	-	-	gtrII*	-	-	-
18	3	603698	2a	gtrII	2a → 5b	gtrII, gtrX	S. flexneri 5b	S. flexneri 2b	-	-	-	-	-	gtrII*	-	-	gtrX*
19	3	300111	2b	gtrII, gtrX	2b → 2a	gtrII, gtrX	S. flexneri 2a	S. flexneri 2b	-	-	-	-	-	gtrII*	-	-	gtrX*
20	3	600242	2b	gtrII, gtrX	2b → 5b	gtrII, gtrX	S. flexneri 5b	S. flexneri 2b	-	-	-	-	-	gtrII*	-	-	gtrX*
21	3	600316	2b	gtrII, gtrX	2b → 5b	gtrII, gtrX	S. flexneri 5b	S. flexneri 2b	-	-	-	-	-	gtrII*	-	-	gtrX*
22	3	302122	2b	gtrII, gtrX	2b → X	gtrII, gtrX	S. flexneri X	S. flexneri 2b	-	-	-	-	-	gtrII*	-	-	gtrX*
23	3	200923	2b	gtrII, gtrX	2b → 1b	gtrI, gtrII, Oac1b	S. flexneri 1b	Not Shigella or EIEC	-	Oac1b	-	gtrI	-	gtrII*	-	-	gtrX*
24	3	601238	2b	gtrII, gtrX	2b → 5b	gtrII, gtrX	S. flexneri 5b	S. flexneri 2b	-	-	-	-	-	gtrII*	-	-	gtrX*?
25	Sf6	500482	6	Sf6_wzx	6 → 2a	gtrII	S. flexneri 2a	S. flexneri 2a	-	-	Sf6_wzx*	-	-	gtrII*	-	-	-
26	Sf6	603101	6	Sf6_wzx	6 → 4a	Sf6_wzx	S. flexneri 4a	S. flexneri 6	-	-	Sf6_wzx	-	-	-	-	-	-
Footnotes
* Most common (>65%) serotype within genomic subtype, as determined by serotyping
** Most commonly (>65%) detect serotype determining genes within genomic subtype
¶ Inferred serotype switching events, ? indicates switch from unknown ancestral type where dominant serotype cannot be inferred
& Detected by ShigaTyper
$ Serotypes determined through biochemical serotyping
# Mutations within serotype determining genes detected by SRST2. * indicates >=1 mismatch (SNP or indel), ? Indicates uncertainty in the result due to low-depth bases, - indicates that no alleles were covered by reads
